# Long term survival of *Dehalococcoides mccartyi* strains in mixed cultures under electron acceptor and ammonium limitation

**DOI:** 10.1101/2020.12.18.423565

**Authors:** Nadia Morson, Olivia Molenda, Katherine J. Picott, Ruth E. Richardson, Elizabeth A. Edwards

**Affiliations:** Department of Cell & Systems Biology, University of Toronto, Toronto, ON, Canada; Department of Chemical Engineering & Applied Chemistry, University of Toronto, Toronto, ON, Canada; School of Civil and Environmental Engineering, Cornell University, Ithaca, NY, United States of America

**Author notes:** Corresponding Author: Elizabeth A. Edwards, Department of Chemical Engineering and Applied Chemistry, University of Toronto, 200 College Street, Toronto, ON, Canada M5S 3E5.

**Keywords:** bioremediation, reductive dechlorination, quantitative PCR, *Dehalococcoides*, vinyl chloride

## Abstract

Few strains of *Dehalococcoides mccartyi* harbour and express the vinyl chloride reductase (VcrA) that catalyzes the dechlorination of vinyl chloride (VC), a carcinogenic soil and groundwater contaminant. The *vcrA* operon is found on a Genomic Island (GI) and therefore believed to participate in horizontal gene transfer. To try to induce horizontal gene transfer of the *vcrA*-GI, we blended two enrichment cultures in medium without ammonium while providing VC. We hypothesized that these conditions would select for a mutant strain of *D. mccartyi* that could both fix nitrogen and respire VC. However, after more than 4 years of incubation, we found no evidence for horizontal gene transfer of the *vcrA*-GI. Rather, we observed VC-dechlorinating activity attributed to the trichloroethene reductase TceA. Sequencing and protein modelling revealed a mutation in the predicted active site of TceA which may have influenced substrate specificity. We also identified two nitrogen-fixing *D. mccartyi* strains in the KB-1 culture. The presence of multiple strains of *D. mccartyi* with distinct phenotypes is a feature of natural environments and certain enrichment cultures (such as KB-1) and may enhance bioaugmentation success. The fact that multiple distinct strains persist in the culture for decades and that we could not induce horizontal gene transfer of the *vcrA*-GI suggests that it is not as mobile as predicted, or that mobility is restricted in ways yet to be discovered to specific sub-clades of *Dehalococcoides*.

**TOC Art:** 
