## Supplemental Tables S1-S9 for "Long term survival of *Dehalococcoides mccartyi* strains in mixed cultures under electron acceptor and ammonium limitation"

### Sheet: Table S1 Primers
Table S1: Quantitative (q)PCR and cloning primers used for molecular analysis.
Target	Reference	Forward Primer Name	Forward Primer Sequence	Reverse Primer Name	Reverse Primer Sequence	Annealing Temperature (℃)	Product Size (bp)	Purpose
D. mccartyi 16S rRNA	Hendrickson et al. 2002	Dhc1f	5'-GATGAACGCTAGCGGCG-3'	Dhc264r	5'-CCTCTCAGACCAGCTACCGATCGAA-3'	64	264	qPCR biomarker
vcrA	Molenda et al. 2016	vcrA670f	5'-GCCCTCCAGATGCTCCCTTTAC-3'	vcrA440r	5'-TGCCCTTCCTCACCACTACCAG-3'	63	205	qPCR biomarker
tceA	Fung et al. 2007	tceA500f	5'-TAATATATGCCGCCACGAATGG-3'	tceA795r	5'-ATCGTATACCAAGGCCCGAGG-3'	62	316	qPCR biomarker
nifD	Lee et al. 2009	nifD634f	5'-AACTGGCCCAGGCTATAGAAGA-3'	nifD821r	5'-CCCACCGGACAGGTAGCAT-3'	59	79	qPCR biomarker
truncated rdhA (trdhA)	This paper	trdhA155f	5'-ACGGGTGATTGCGCCTCAG-3'	trdhA665r	5'-GCTGGGCCATGCGTACGGTT-3'	65	511	qPCR biomarker
bvcA	Waller et al. 2005	bvcA318f	5’-ATTTAGCGTGGGCAAAACAG-3’	bvcA555r	5’-CCTTCCCACCTTGGGTATTT-3’	60	238	qPCR biomarker
ssrA	This paper	ssrA873f	5’-TAGTTGAGGTGCCGTTTCCC-3’	ssrA219r	5’-CCATGCTGGATGCGGTCTAT-3’	66*	347 (without GI insertion)	vcrA-GI HGT
tceAB	This paper	469f	5’-CAGACGCCAAAGTGCGAAAA-3’	2715r	5’-CCTTAAGGTGCCGCTTGAGA-3’	62	2283	tceA sequencing
tceAB sequencing product	This paper	482f	5’-AAGTTGTGCACCCAGGAGTT-3’	1308r	5’-GGGTACGCCTGAAGAGAACC-3’	62	2283	tceA sequencing
*High-Fidelity Phusion PCR polymerase (Thermo Fisher Scientific)

### Sheet: Table S2 qPCR Standard Curves
Table S2A: Quantitative (q)PCR standard curves generated for quantification of biomarker genes.
Target	m		b		R2		E		N
	avg	sd	avg	sd	avg	sd	avg	sd
Dhc 16S rRNA	-3.55543	0.116083	38.4399	0.689889	0.998286	0.000755929	0.91	0.0418091	7
vcrA	-3.51643	0.110821	39.0139	1.56491	0.993	0.00820569	0.926	0.0396232	7
tceA	-3.61286	0.155245	39.3373	2.32997	0.995714	0.00642169	0.894	0.0523386	7
nifD	-3.29333	0.15805	38.613	1.07774	0.9965	0.00327109	1.01567	0.0674052	6
trdhA	-3.786	0.0212132	36.928	6.0995	0.9995	0.000707107	0.837	0.00565685	2
bvcA	-3.692	n.c.	40.539	n.c.	0.999	n.c.	0.866	n.c.	1
avg = average, sd = standard deviation, Dhc = Dehalococcoides mccartyi, E = Efficiency, m = slope, b = Y-intercept, R2 = coefficient of correlation, N = number of standard curves used for the calculations, n.c. = not calculated
Table S2B: Data for each quantitative (q)PCR standard curves generated for quantification of biomarker genes.
	16S				vcrA				tceA				nifD				trdhA				bvcA
	m	b	R	E	m	b	R	E	m	b	R	E	m	b	R	E	m	b	R	E	m	b	R	E
2017-03-01	-3.487	37.821	0.998	0.936	-3.587	39.259	0.986	0.9	-3.504	38.174	0.995	0.929	-3.158	36.597	0.995	1.073	n.m.	n.m.	n.m.	n.m.	n.m.	n.m.	n.m.	n.m.
2017-07-01	-3.758	37.831	0.998	0.846	-3.699	40.664	0.993	0.863	-3.744	40.661	0.995	0.85	-3.426	38.97	0.996	0.958	n.m.	n.m.	n.m.	n.m.	n.m.	n.m.	n.m.	n.m.
2017-11-01	-3.384	38.795	0.998	0.975	-3.35	40.62	0.978	0.988	-3.815	44.102	0.982	0.829	-3.178	38.981	0.991	1.064	n.m.	n.m.	n.m.	n.m.	n.m.	n.m.	n.m.	n.m.
2018-03-01	-3.578	39.109	0.997	0.903	-3.433	40.129	0.996	0.955	-3.38	37.942	0.999	0.976	-3.123	38.262	0.998	1.09	n.m.	n.m.	n.m.	n.m.	n.m.	n.m.	n.m.	n.m.
2018-07-01	-3.502	37.601	0.999	0.93	-3.499	37.905	0.999	0.931	-3.633	38.809	1	0.885	-3.387	39.502	0.999	0.974	n.m.	n.m.	n.m.	n.m.	-3.692	40.539	0.999	0.866
2018-11-01	-3.595	38.586	0.999	0.879	-3.511	36.666	1	0.927	-3.707	37.967	1	0.861	-3.488	39.366	1	0.935	-3.801	32.615	1	0.833	n.m.	n.m.	n.m.	n.m.
2019-07-01	-3.584	39.336	0.999	0.901	-3.536	37.854	0.999	0.918	-3.507	37.706	0.999	0.928	n.m.	n.m.	n.m.	n.m.	-3.771	41.241	0.999	0.841	n.m.	n.m.	n.m.	n.m.
avg	-3.55543	38.4399	0.998286	0.91	-3.51643	39.0139	0.993	0.926	-3.61286	39.3373	0.995714	0.894	-3.29333	38.613	0.9965	1.01567	-3.786	36.928	0.9995	0.837	-3.692	40.539	0.999	0.866
stdev	0.116083	0.689889	0.000755929	0.0418091	0.110821	1.56491	0.00820569	0.0396232	0.155245	2.32997	0.00642169	0.0523386	0.15805	1.07774	0.00327109	0.0674052	0.0212132	6.0995	0.000707107	0.00565685	n.c.	n.c.	n.c.	n.c.
count	7	7	7	7	7	7	7	7	7	7	7	7	6	6	6	6	2	2	2	2	1	1	1	1
n.m. = not measured, n.d. = not detected, n.c. = not calculated (n=1)

### Sheet: Table S3 qPCR Absolute
Table S3: Absolute concentrations of biomarkers by qPCR analyses, where each biomarker is reported in copies/mL of culture.
	2017-06-01					2017-11-14					2018-03-01					2018-06-01						2018-11-01					2019-03-01						2019-06-01
	Dhc 16S	vcrA	tceA	nifD	trdhA	Dhc 16S	vcrA	tceA	nifD	trdhA	Dhc 16S	vcrA	tceA	nifD	trdhA	Dhc 16S	vcrA	tceA	nifD	trdhA	bvcA	Dhc 16S	vcrA	tceA	nifD	trdhA	Dhc 16S	vcrA	tceA	nifD	trdhA	bvcA	Dhc 16S	vcrA	tceA	nifD	trdhA
KB-1 VC 1 △	n.m.	n.m.	n.m.	n.m.	n.m.	6.62594e+06	2.52887e+07	1.21828e+06	1.22733e+06	8.29929	6.40763e+07	4.82153e+08	104753	4.60591e+07	7.54076	4.4927e+07	9.35384e+07	90184.4	2.6516e+07	5.55324	239184	3.6896e+07	2.00264e+07	84384.4	1.35678e+07	0	3.66382e+07	2.0949e+07	157549	1.08021e+07	n.m.	n.d.	5.67011e+07	3.56451e+07	165335	2.03543e+07	5.87948
KB-1 VC 2 △	3.77985e+07	8.71057e+07	2.5626e+06	1.58497e+08	2606.28	6.57735e+06	2.72183e+07	45679.7	417483	0.140035	4.24809e+07	3.26693e+08	79760.5	1.24221e+07	23.1956	3.45535e+08	7.49253e+07	38206.8	7.56872e+06	13.4588	15411.3	4.11671e+07	2.45685e+07	44742.8	5.10907e+06	0	4.38236e+07	2.67411e+07	64609.4	4.54091e+06	n.m.	20323.3	7.6107e+07	5.88153e+07	227382	2.07713e+07	10.7841
KB-1 VC 3 △	4.04727e+07	1.38231e+08	1.22168e+06	6.12895e+07	2529.92	6.23339e+06	2.343e+07	1.47851e+06	1.39293e+06	13.7328	7.3387e+07	3.8581e+08	256740	5.68449e+07	0	4.29839e+07	9.838e+07	211046	3.65326e+07	10.6807	35498.7	4.34122e+07	2.50562e+07	64854.3	9.31921e+06	0	3.92995e+07	2.57627e+07	67128.9	4.1674e+06	n.m.	6464.84	5.90827e+07	4.24691e+07	191484	1.11031e+07	0
DKB PCE ▲	3.40128e+07	1.39202e+08	928142	964850	3.02065e+06	524783	2.32623e+07	229376	99548.2	9586.22	1.45348e+07	1.38716e+08	297593	1.26287e+06	415886	7.79268e+06	2.69837e+07	251071	762080	352737	8.71997	8.85813e+06	7.01376e+06	58729.5	258672	2701.5	6.80614e+06	6.44355e+06	52275.1	175917	n.m.	7.45006	9.99203e+06	1.24154e+07	65556.1	765.044	444437
DKB PCE 1 △	4.44757e+07	1.44764e+08	2.8701e+07	4.90313e+07	3.32168e+07	2.80542e+06	2.58274e+06	3.39003e+06	2.32019e+06	1.92891e+06	3.91322e+07	1.9437e+08	4.12096e+06	1.72311e+07	4.65065e+06	3.9061e+07	1.20925e+08	431111	2.48292e+06	732637	8.37748	2.66094e+07	1.38294e+07	63446.8	480401	2142.05	2.54669e+07	1.41904e+07	57570.5	343404	n.m.	0	4.10284e+07	2.77961e+07	73453.3	23328.5	336429
DKB PCE 2 △	1.64622e+08	2.67189e+08	2.26771e+07	4.55101e+07	3.22819e+07	729906	1.00576e+06	1.04475e+06	521821	518374	5.73719e+07	2.64214e+08	2.63214e+06	1.11166e+07	6.24264e+06	4.84624e+07	7.05976e+07	509511	2.72605e+06	851237	4.27092	4.07129e+07	1.85974e+07	99533.9	1.01631e+06	3032.49	2.70786e+07	1.38403e+07	81858.3	460262	n.m.	0	4.39827e+07	2.20983e+07	131891	13911.3	188336
DKB PCE 3 △	n.m.	n.m.	n.m.	n.m.	n.m.	2.50975e+06	2.42794e+06	2.65395e+06	1.84699e+06	1.46907e+06	2.48955e+07	8.83055e+07	4.13862e+06	1.43608e+07	1.24606e+07	1.98802e+07	3.02283e+07	2.5312e+06	2.5312e+06	827813	0	1.63312e+07	5.99331e+06	102156	779072	3499.62	1.28337e+07	5.62355e+06	75244.1	339448	n.m.	0	2.13299e+07	9.22767e+06	133200	55787.5	568912
DKB VC ▲	2.8451e+06	3.6564e+07	11104.3	10798	30519.6	1.77075e+06	7.27695e+06	1672.25	51.6233	10.271	1.80427e+07	1.0776e+08	319.559	106.774	7.42563	1.15765e+07	2.38879e+07	1421.74	996.702	15.9654	8.6465e+06	2.3376e+07	1.08681e+07	499.666	755.915	0	2.19799e+07	9.28551e+06	543.637	28.5134	n.m.	7.16432e+06	2.53994e+07	1.67877e+07	495.611	296.204	54.4975
DKB VC 1 △	280963	829786	709149	191769	304423	143284	733.279	383340	158380	163418	1.99547e+06	4820.21	1.64116e+06	5.33126e+06	5.06902e+06	1.93707e+06	15117	2.12288e+06	5.57943e+06	2.2084e+06	7697.57	925637	943.355	277224	898755	11209.8	652144	162.387	255500	824314	n.m.	27.7206	690010	1169.69	268648	18422.9	2.58135e+06
DKB VC 2 △	175206	580049	81373.9	107449	29467.3	115.913	284.641	100.85	16.1164	16.6117	246.231	613.308	14.6428	41.9854	30.3002	410.672	891.923	104.017	289.886	19.6461	161.883	1858.12	115.453	1991.67	13158.8	73.3799	21564.8	204.927	8783.1	33030.5	n.m.	12.6901	51613.8	1588.07	17546.9	4839.69	162040
DKB VC 3 △	n.m.	n.m.	n.m.	n.m.	n.m.	312691	811745	263.234	36.3595	41.8281	270764	904986	32.2695	116.949	37.619	1.28706e+06	2.36596e+06	131.21	691.567	266.112	21.6091	3.63202e+06	1.37831e+06	166.623	859.69	12.8335	2.98786e+06	1.22147e+06	334.624	552.141	n.m.	190.507	5.19252e+06	2.61818e+06	291.534	60.808	3930.24
n.m. = not measured, n.c. = not calculated (n=1)

### Sheet: Table S4 Ammonium
Table S4: Ammonium concentration in DKB experiment using a Hach Nitrogen-Ammonia kit. Where in the culture name, ▲ indicates the culture was grown with ammonium provided and △ indicates the culture was grown without ammonium provided.
	Year 1	Year 2	Year 3
KB-1 VC △	0.180952	0.047619	0
DKB VC ▲	9.14286	8.71429	9.51429
DKB VC △	0.2	0.047619	0
DKB PCE ▲	9.45714	8.91429	9.25714
DKB PCE △	0.2	0.00952381	0

### Sheet: Table S5 meeq Consumed
Table S5: Cumulative eeq consumed in DKB experimental bottles, based on calculated mass of electron acceptor fed and time to consume.
	Day	KB-1 VC △ 1	Day	KB-1 VC △ 2	Day	KB-1 VC △ 3	Day	DKB PCE ▲	Day	DKB PCE △ 1	Day	DKB PCE △ 2	Day	DKB PCE △ 3	Day	DKB VC ▲	Day	DKB VC △ 1	Day	DKB VC △ 2	Day	DKB VC △ 3
		meeq consumed		meeq consumed		meeq consumed		meeq consumed		meeq consumed		meeq consumed		meeq consumed		meeq consumed		meeq consumed		meeq consumed		meeq consumed
	0	0	0	0	0	0	0	0	0	0	0	0	0	0	0	0	0	0	0	0	0	0
	229	0.0425249	229	0.0425249	229	0.0425249	69	0.31313	197	0.31313	197	0.31313	182	0.31313	63	0.0425249	190	0.0425249	215	0.0425249	215	0.0425249
	315	0.0850498	321	0.0850498	321	0.0850498	93	0.626261	280	0.563635	285	0.626261	280	0.501009	70	0.0850498	390	0.0850498	682	0.0850498	598	0.0850498
	432	0.127575	376	0.127575	376	0.127575	119	0.939391	369	0.876765	369	0.939391	385	0.782826	79	0.127575	682	0.106312	817	0.127575	682	0.106312
	496	0.1701	496	0.148837	496	0.1701	147	1.25252	410	1.1899	473	1.22121	432	1.09596	94	0.1701	787	0.127575	929	0.148837	787	0.148837
	545	0.191362	545	0.1701	545	0.212625	175	1.56565	511	1.4404	538	1.50303	538	1.40909	105	0.212625	931	0.148837	1068	0.16287	817	0.1701
	612	0.212625	598	0.212625	598	0.25515	204	1.87878	605	1.75353	605	1.78484	605	1.72222	112	0.25515	1077	0.157342	1354	0.184133	929	0.178605
	670	0.25515	670	0.25515	670	0.297674	231	2.19191	647	2.03535	657	2.06666	663	2.00403	147	0.297674	1354	0.171375	1432	0.198166	1068	0.191362
	738	0.297674	738	0.297674	738	0.340199	259	2.50504	738	2.34848	738	2.31716	738	2.31716	161	0.340199	1432	0.185409			1354	0.199867
	815	0.340199	794	0.340199	794	0.382724	287	2.81817	801	2.63029	815	2.59898	801	2.63029	190	0.382724					1432	0.208372
	923	0.382724	881	0.382724	881	0.425249	301	3.1313	945	2.89646	831	2.75555	831	2.91211	217	0.425249
	983	0.425249	1019	0.425249	1019	0.467774	329	3.44443	1020	3.14696	945	3.00605	945	3.19393	238	0.467774
	1019	0.467774	1091	0.467774	1091	0.510299	376	3.75756	1244	3.42878	1020	3.25656	1020	3.44443	264	0.510299
	1091	0.510299	1211	0.510299	1211	0.552824	397	4.07069	1432	3.67928	1082	3.47575	1095	3.63231	307	0.552824
	1211	0.552824	1288	0.552824	1288	0.595349	417	4.38382			1244	3.78888	1244	3.88282	315	0.595349
	1268	0.595349	1368	0.595349	1368	0.637874	439	4.69695			1368	4.07069	1368	4.13332	335	0.637874
	1368	0.637874	1446	0.637874	1446	0.680399	480	5.01009			1446	4.28989	1446	4.35251	362	0.680399
	1446	0.680399					545	5.32322							383	0.722924
							556	5.63635							403	0.765449
							598	5.94948							425	0.807973
							626	6.26261							461	0.850498
							654	6.57574							531	0.893023
							684	6.88887							584	0.935548
							724	7.202							630	0.978073
							845	7.51513							686	0.999336
							945	7.76563							697	1.04186
							1091	7.95351							738	1.08439
							1268	8.1727							787	1.10565
							1446	8.39189							929	1.11968
															1068	1.13371
															1354	1.15498
															1432	1.16901

### Sheet: Table S6 Cornell nif Operons
Table S6: Nitrogenase operons of Cornell strains KBTCE2, KBTCE3 and 195.
D. mccartyi strain	Gene name	Sequence	translation	locus_tag	protein_id
KBTCE2	nitrogenase molybdenum-iron cofactor biosynthesis protein CDS	ATGGGTGAATGTAACAAAAGTATGGGACATCCCTGCTTTGATATGGCAAGCAGGTCTTCGGTTGGGCGTATTCATCTGGCGGTTGCGCCCCGCTGTAATATAAAGTGCAACTACTGCACCCGTAAATATGACTGTGCCAATGAAAGCCGCCCCGGGGTTGCCTCACGGGTGATTACCCCTATTGAAGCTCTGCGGCTGGTCAGGGAGGCAGTGGCGGCCGAGCCGCGTATTCAGGTAGTGGGTATTGCAGGACCGGGTGACCCCCTGTCCAACCAGGCCACTTTTGAAACCTTGCAGATGGTCAGGCAGAATTTTCCGGATTTATCACTCTGCTTAAGCACCAACGGCCTGCTTCTTTCAGATAAAATAGACCTTCTGACAGATGCCGGGCTGGATTCG…	MGECNKSMGHPCFDMASRSSVGRIHLAVAPRCNIKCNYCTRKYDCANESRPGVASRVITPIEALRLVREAVAAEPRIQVVGIAGPGDPLSNQATFETLQMVRQNFPDLSLCLSTNGLLLSDKIDLLTDAGLDSLTVTVNTLNESSGARIYDYVSYGGEVLRGIEAAALLRDKQLAGIRQAVERGIRVKVNSVLLPGINEHEMPFLARLLGDMGVSVMNIMPLIPQAKFADLTPVSMVLHHKIRTECAEYIRQIHHCQQCRADAVGLLGNKETLFAC	B1773_05135	AQU03409.1
KBTCE2	N-acetyltransferase CDS	ATGTCCCGCCAAGACTGCATTATCCGCCCGGCAATTCCATCTGACGTCAGCCAGATGGTAGCCCTGCTTCAGGACCTTTTCCTGATAGAGACTGATTTTACTTTTAATCAGTCCAAACAGCAGGCCGGGCTGCTTAAACTGCTGGAACAGCCTTCGGCTATTGTGCTGGTGGCTGAGATAGGCGGCCGGGTAGCGGGAATGTGCACTGTTCAGACCATCATTTCCACAGCCGAAGGTTGTCCCTCCGGTCTGCTGGAGGATATGGTGGTAAGCGAAGCCTTCCGCGGCCGGGGAGTGGGCAGGATTTTGCTTGAAGCTGCTGAAGACTGGGCGCTTTCTAAAGGGTTTTCCCGCCTCCAGCTGCTGGCTGATTCGCGGAATTTGCCGGCCCAGGGTTTC…	MSRQDCIIRPAIPSDVSQMVALLQDLFLIETDFTFNQSKQQAGLLKLLEQPSAIVLVAEIGGRVAGMCTVQTIISTAEGCPSGLLEDMVVSEAFRGRGVGRILLEAAEDWALSKGFSRLQLLADSRNLPAQGFYRACDWQRTNMVCLRRNLGSAGLAGSPKNLS	B1773_05140	AQU03410.1
KBTCE2	ferredoxin CDS	ATGAAAACCCCTGATTATCACATACTTGTTTGCAACAGTTTCCGTGTAAACGGTGACCCTCAGGGTATCTGTAACCGTAAAGGGGCGGCTGACCTGCTGGGTTATCTGGAAAACGAAATAATTGACCGGGGTCTGAATGTGCTTGTTTCCAGCACCGGCTGTCTCAAATCCTGTGAACACGGGCCGGCTATGGTTATTTACCCGCCCGGCTGGTGGTATGGCGAAGTAGATACTGCCAAGCTGGATATCATTCTGGATGCGCTGGAGGATGGCCAGGCTGCCTCCGAGTTGTGTCTTAGCTGA	MKTPDYHILVCNSFRVNGDPQGICNRKGAADLLGYLENEIIDRGLNVLVSSTGCLKSCEHGPAMVIYPPGWWYGEVDTAKLDIILDALEDGQAASELCLS	B1773_05145	AQU03411.1
KBTCE2	hypothetical protein CDS	ATGTCTGAGGCAGCGGTTCGGGATAAAGTGGCAGTGGCCAGTTACGAAGGGGTGCTGGTTAACCAGCATCTGGGTATGGCTGAGCAGCTGTTTATATACCAGCGGACAGACTCCGGTTATGTATTTGCCGAAACCCGCCCTACTCCGGAAAAGGGCGGGGGTGAAGAGCGCTGGAAAAAGCTGGCAGAGATTATCGGGGACTGTCAGGCCTTGCTGGTAAACGGAATAGGTGAAGCCCCGAACGGGATTTTGAGTGATTCCGGCCTGGCTATATACGAAGTAGAAGGTCTGGTGGAATATGCTCTGGAAGCTATCTGGCAGGGCAAGGCCCTCCGGATGCCGCGCCGGGTTGCCCGGGGATGCCGCCGGGCTATGAGCGGTGAAGGCGGTATGGGCTGC…	MSEAAVRDKVAVASYEGVLVNQHLGMAEQLFIYQRTDSGYVFAETRPTPEKGGGEERWKKLAEIIGDCQALLVNGIGEAPNGILSDSGLAIYEVEGLVEYALEAIWQGKALRMPRRVARGCRRAMSGEGGMGCG	B1773_05150	AQU03412.1
KBTCE2	nitrogenase CDS	ATGACTGTTTCTGATTATCAAACTGCCCCTCACGAGGCTACCCGTAACGCCTGTTATTTATGCGCACCTCTTGGGGCAAGCATTGCCTTTTCGGGGATAGCCCGCTGTTTGCCTTATCTTCACGGCGGGCAGGGCTGTGCAACCTATATCCGCCGTTATACTATCAGCCATTTCCGCGAGCCTATGGATATTGCTTCCTCTTCCTTTGGAGAAGAGGCCACTGTCTTCGGGGGCAAGGATAACCTTTTTTGCGGCTTGAAAAATGTTATTTCTCAATATCAGCCTGACCTTATAGGTATTGCCAGCACCTGCCTTTCAGAAACCATTGGTGAAAATGTGCCGGCCTTAATAGAAGAATTCCGCCAAAGCGTTGATTTGGGTGAGACCCAGCTGGTTTTC…	MTVSDYQTAPHEATRNACYLCAPLGASIAFSGIARCLPYLHGGQGCATYIRRYTISHFREPMDIASSSFGEEATVFGGKDNLFCGLKNVISQYQPDLIGIASTCLSETIGENVPALIEEFRQSVDLGETQLVFASTPSYAGSHLTGFHKAVLATAKALAVKKEEHGGINIMPGMISPADIRYIKRICQDLGISAALLPDYSDTLDGVSWPEYHCFPEGGTPVSVLKGMGGAKASIELCRFSDPQLSAASFLEKCHGLLAYRIGLPVGVRAADEFMDLLSGYAGRPLPDGYTRERGRLLDAYVDAHKYVFGRKALVYGDADFVMGIGRFLAEIGMVPVLCTADKGGNLAGQAEDLLAGVEKAVVLEGADFADIETLAAELKPDIFIGSSKGYKLARSLGV…	B1773_05155	AQU03413.1
KBTCE2	nitrogenase iron-molybdenum cofactor biosynthesis protein NifE CDS	GTGATTGAAATTCTGAAAGACCGTAAACAACAGGTACGCGAAGGCGGCAAGGCCGCCGGCTTTGATATGGTCTGCGATACGGCCAGTCTGGCCGGTTCGGTAAGCCAGCGCGCCTGTGTGTTTTGCGGTTCACGGGTGGTTCTTTACCCCATTGCTGACGCACTGCATCTGGTGCACGGGCCGGTAGGTTGTGCCGCCTATACCTGGGATATACGGGGGGCGCTTTCCTCCGGGCCGCAGCTGCACCGGATGAGTTTTTCAACTGACCTTAGGGAAAAGGATGTTATATTCGGCGGGGAAAAGAAACTCTACCGGGTTCTGACAGAGCTTATTGATACTTATCATCCCAAAGCCGCCTTTGTATACAGCACCTGTATTGTGGGGGTTATCGGGGATGAT…	MIEILKDRKQQVREGGKAAGFDMVCDTASLAGSVSQRACVFCGSRVVLYPIADALHLVHGPVGCAAYTWDIRGALSSGPQLHRMSFSTDLREKDVIFGGEKKLYRVLTELIDTYHPKAAFVYSTCIVGVIGDDVEAVCRTVSREKGIDVIPVHSEGFRGTKKNGYQAACQALSRLVGTADTAGISKLSLNILGDFNIAGEIWQIKEYYRRMGIQVVSTITGDARVDEIRRAHGASLNVVQCSGSMMALARMMQEKYGIPYLRVSYFGIEDMSKALYEVAEKLGDEAMLSRTRELVSQEVASIMPELREYRRKLEGARALVYTGGAFKVFSMVRSLRTLGIKTVVAGSQTGDKDDYRQLADLCDEDTVLLDDTNPLELAKYVQEKGVDLIIGGVKERPIA…	B1773_05160	AQU03414.1
KBTCE2	nitrogenase molybdenum-iron protein subunit beta CDS	ATGTTACTCAGACATACCGCACCCGGGGATTCGCCCCGTGAAGCACTGACAATTAACCCGGCTAAAACATGCCAGCCCATAGGGGCCATGTATGCCGCGCTGGGTATTCATAACTGCCTGCCGCACAGCCACGGCTCACAGGGGTGCTGTGCCTATCACCGCAGCACCCTGACCCGCCACTATAAGGAGCAGGTGCTCAGCGGTACCAGCTCCTTTACCGAAGGGGCCAGCGTCTTCGGCGGGCAGGCCAATCTTCTCCAGGCTATTGACAATATATTCAGCGTTTATAATCCGGATATTATTGCCGTTCATACTACCTGTTTGTCTGAAACTATCGGTGATGATATTACCCAGATTATCAGCAAGGCCAAAATAGAAAATCATATCCCGCAGGGAAAG…	MLLRHTAPGDSPREALTINPAKTCQPIGAMYAALGIHNCLPHSHGSQGCCAYHRSTLTRHYKEQVLSGTSSFTEGASVFGGQANLLQAIDNIFSVYNPDIIAVHTTCLSETIGDDITQIISKAKIENHIPQGKLVIHTNTPSYAGSHVTGFANMVKSMVQYLSEPAEGMPERRANIIPGWVEPADMREIKRLVEAMGINYIMFPDTSGVLDTPLTGHSELFPAGGTTIKQLRDTGRSKITFALGEAASGPVALQLDSKCKVPYDLLDLPIGLQATDRFINALCKRFHVDVPESITEERGRLLNLISNLHQYTYGKRVALWGDPDQLVALSEFLVLLNMKPVYVLTGTPGKRFEERMAAVLGDSVPEAKIAQGPGADMYRLHQWIKQEGVDLLIGNTYGK…	B1773_05165	AQU03415.1
KBTCE2	nitrogenase molybdenum-iron protein alpha chain CDS	GTGGTAAAGGAATCAATATATAACCCGGAGGAAATCAAGGATAAGCTGGTAGCTGATTTTCCTTCAAAAATTGCCCGCAAAAGGGCTAAGGCTATTGTAGTTAATACCGGCACAGACGAAACACCCCAAATTGCGGCCAACGCCCGGACTGTTCCCGGCCTGATTACCATGCGGGGTTGTGCTTATGCAGGGTGCAAAGGCGTTATTTTGGGGCCCACCAGAGATGTTTTAAGCATTACTCACGGCCCTATCGGGTGCGGTTTTTATTCATGGCTGACCCGGCGTAACCAGACCCGCCCGCCCAAGCCGGAAGACGAAAATTTTATGACTTACTGTTTATCTACTGATATGCAGGAGTCAGAAATAGTCTTCGGGGGTGAGAAAAAACTGGCCCAGGCT…	MVKESIYNPEEIKDKLVADFPSKIARKRAKAIVVNTGTDETPQIAANARTVPGLITMRGCAYAGCKGVILGPTRDVLSITHGPIGCGFYSWLTRRNQTRPPKPEDENFMTYCLSTDMQESEIVFGGEKKLAQAIEEAYQLFKPKTIVVHATCPVGLIGDDIHQVTRAAQEKLGIKVFGFSCEGYKGVSQSAGHHIANNQIFKHMVGTDNTASPSPYRVNLLGEYNIGGDAFVIEDLFARCGFELVSTFCGNSDHDSMCRSHTAELNLVMCHRSINYMADMMETKYGIPWIKVNFIGAEATAKSLRKIARYFGDEKLIEQTERVIEEEMPAVSEARQLYQERCRGKKVMLFVGGSRAHHYQELFKELGMEVVAAGYEFAHRDDYEGRRVLPSITVDADSR…	B1773_05170	AQU03416.1
KBTCE2	P-II family nitrogen regulator CDS	ATGAAAGAGGTTATGGCTATTATCAGGTTTAACAAGATAAATATTACCAAGCGCGCCCTGGTGGATGCAGGTTTTGCTTCCATTACAATGCTTAAGACTATGGGCCGGGGTAAAGGTAATGTGGATTATCTGCTGCTGGCGGGAGCCGAAGGCGGCCATGAAGAAGCCATTTCCCAGCTTGGGCCGTCTCTCAAGCTGGTACCCAAGCGGCTGATTACCCTGGTGGTGCCGGATGATCAGGTGAAAACAGTGGTTAATACAGTTATAGAAGTAAACCGGACAGAAAATCACGGTGACGGCAAAATCTTTGTCATGCCGGTACTGGAAGCGGTACGGTTACGTACAGGTGAACGGGGCGAGGACGCCATAGACTCTGTGGTCAATGTCTTGTAA	MKEVMAIIRFNKINITKRALVDAGFASITMLKTMGRGKGNVDYLLLAGAEGGHEEAISQLGPSLKLVPKRLITLVVPDDQVKTVVNTVIEVNRTENHGDGKIFVMPVLEAVRLRTGERGEDAIDSVVNVL	B1773_05175	AQU03417.1
KBTCE2	nitrogen fixation protein NifHD CDS	ATGATGATTATGGTGCGGGCCATTGTGCGCCCTGAAAAAGTGGACGATGTTATGGCGGAGCTTATGTATGCCGGCTTTCCGGCTGTTACCAAGATAGACGTTTTCGGGCGCGGCAAACAGCGGGGTATCCGGGCTGGCAGTGTTTCCTATGACGAATTGCCCAAAGTGCTGCTTTTGACAGTGATAGATGACAAGGACAAGGAATTTGTCATTGATACCATTATGAAAACTGCCCGGACTGGTGAAAAAGGCAACTTCGGTGACGGTAAGATTTTTATCTCACCGGTGGAAGAAGCCTATACCATCAGCACCGGCAGCGCTGTTTTGTAG	MMIMVRAIVRPEKVDDVMAELMYAGFPAVTKIDVFGRGKQRGIRAGSVSYDELPKVLLLTVIDDKDKEFVIDTIMKTARTGEKGNFGDGKIFISPVEEAYTISTGSAVL	B1773_05180	AQU03418.1
KBTCE2	nitrogenase iron protein CDS	ATGAGGAAGGTGGCTATCTACGGCAAGGGAGGTATCGGCAAGTCAACGACCACCCAGAATACGGTGGCGGCTCTGGCCGAAATGGGACGCAAGGTACTGGTGGTGGGCTGTGACCCTAAGGCTGATTCTACCCGGTTGCTTTTGGGAGGACTGGCCCAGAAAACGGTGCTGGATACTCTGCGTGAGGAGGGTGAAGACGTAGAGCTGGACCTTGTCCGCAAGACCGGTTTCGGCAATACCCTGTGCGTGGAATCCGGCGGCCCGGAACCGGGCGTAGGCTGTGCCGGCCGGGGTATTATTACGGCGGTTAATCTGATGGAACAGCTGGGCGGGTATGAATCAGACTCTCCCCTGGACTATGTTTTCTATGATGTTCTGGGAGACGTGGTCTGCGGCGGC…	MRKVAIYGKGGIGKSTTTQNTVAALAEMGRKVLVVGCDPKADSTRLLLGGLAQKTVLDTLREEGEDVELDLVRKTGFGNTLCVESGGPEPGVGCAGRGIITAVNLMEQLGGYESDSPLDYVFYDVLGDVVCGGFAMPIREGKAEEVYIVCSGEMMAMYAANNICKGIRKFADAGSVKLGGLICNSRMVDNEKEMIAEFAKRLGTQMIHFVPRDNDVQRAEINKKTVIEWNPQAKQADEYRALAKAIDNNQMFVVPKPISVDELESLLVEFGVIS	B1773_05185	AQU03419.1
KBTCE3	nitrogenase molybdenum-iron cofactor biosynthesis protein CDS	ATGGGTGAATGTAACAAAAGTATGGGACATCCCTGCTTTGATATGGCAAGCAGGTCTTCGGTTGGGCGTATTCATCTGGCGGTTGCGCCCCGCTGTAATATAAAGTGCAACTACTGCACCCGTAAATATGACTGTGCCAATGAAAGCCGCCCCGGGGTTGCCTCACGGGTGATTACCCCTATTGAAGCTCTGCGGCTGGTCAGGGAGGCAGTGGCGGCCGAGCCGCGTATTCAGGTAGTGGGTATTGCAGGACCGGGTGACCCCCTGTCCAACCAGGCCACTTTTGAAACCTTGCAGATGGTCAGGCAGAATTTTCCGGATTTATCACTCTGCTTAAGCACCAACGGCCTGCTTCTTTCAGATAAAATAGACCTTCTGACAGATGCCGGGCTGGATTCG…	MGECNKSMGHPCFDMASRSSVGRIHLAVAPRCNIKCNYCTRKYDCANESRPGVASRVITPIEALRLVREAVAAEPRIQVVGIAGPGDPLSNQATFETLQMVRQNFPDLSLCLSTNGLLLSDKIDLLTDAGLDSLTVTVNTLNESSGARIYDYVSYGGEVLRGIEAAALLRDKQLAGIRQAVERGIRVKVNSVLLPGINEHEMPFLARLLGDMGVSVMNIMPLIPQAKFADLTPVSMVLHHKIRTECAEYIRQIHHCQQCRADAVGLLGNKETLFAC	B1774_04785	AQU04707.1
KBTCE3	N-acetyltransferase CDS	ATGTCCCGCCAAGACTGCATTATCCGCCCGGCAATTCCATCTGACGTCAGCCAGATGGTAGCCCTGCTTCAGGACCTTTTCCTGATAGAGACTGATTTTACTTTTAATCAGTCCAAACAGCAGGCCGGGCTGCTTAAACTGCTGGAACAGCCTTCGGCTATTGTGCTGGTGGCTGAGATAGGCGGCCGGGTAGCGGGAATGTGCACTGTTCAGACCATCATTTCCACAGCCGAAGGTTGTCCCTCCGGTCTGCTGGAGGATATGGTGGTAAGCGAAGCCTTCCGCGGCCGGGGAGTGGGCAGGATTTTGCTTGAAGCTGCTGAAGACTGGGCGCTTTCTAAAGGGTTTTCCCGCCTCCAGCTGCTGGCTGATTCGCGGAATTTGCCGGCCCAGGGTTTC…	MSRQDCIIRPAIPSDVSQMVALLQDLFLIETDFTFNQSKQQAGLLKLLEQPSAIVLVAEIGGRVAGMCTVQTIISTAEGCPSGLLEDMVVSEAFRGRGVGRILLEAAEDWALSKGFSRLQLLADSRNLPAQGFYRACDWQRTNMVCLRRNLGSAGLAGSPKNLS	B1774_04790	AQU04708.1
KBTCE3	ferredoxin CDS	ATGAAAACCCCTGATTATCACATACTTGTTTGCAACAGTTTCCGTGTAAACGGTGACCCTCAGGGTATCTGTAACCGTAAAGGGGCGGCTGACCTGCTGGGTTATCTGGAAAACGAAATAATTGACCGGGGTCTGAATGTGCTTGTTTCCAGCACCGGCTGTCTCAAATCCTGTGAACACGGGCCGGCTATGGTTATTTACCCGCCCGGCTGGTGGTATGGCGAAGTAGATACTGCCAAGCTGGATATCATTCTGGATGCGCTGGAGGATGGCCAGGCTGCCTCCGAGTTGTGTCTTAGCTGA	MKTPDYHILVCNSFRVNGDPQGICNRKGAADLLGYLENEIIDRGLNVLVSSTGCLKSCEHGPAMVIYPPGWWYGEVDTAKLDIILDALEDGQAASELCLS	B1774_04795	AQU04709.1
KBTCE3	hypothetical protein CDS	ATGTCTGAGGCAGCGGTTCGGGATAAAGTGGCAGTGGCCAGTTACGAAGGGGTGCTGGTTAACCAGCATCTGGGTATGGCTGAGCAGCTGTTTATATACCAGCGGACAGACTCCGGTTATGTATTTGCCGAAACCCGCCCTACTCCGGAAAAGGGCGGGGGTGAAGAGCGCTGGAAAAAGCTGGCAGAGATTATCGGGGACTGTCAGGCCTTGCTGGTAAACGGAATAGGTGAAGCCCCGAACGGGATTTTGAGTGATTCCGGCCTGGCTATATACGAAGTAGAAGGTCTGGTGGAATATGCTCTGGAAGCTATCTGGCAGGGCAAGGCCCTCCGGATGCCGCGCCGGGTTGCCCGGGGATGCCGCCGGGCTATGAGCGGTGAAGGCGGTATGGGCTGC…	MSEAAVRDKVAVASYEGVLVNQHLGMAEQLFIYQRTDSGYVFAETRPTPEKGGGEERWKKLAEIIGDCQALLVNGIGEAPNGILSDSGLAIYEVEGLVEYALEAIWQGKALRMPRRVARGCRRAMSGEGGMGCG	B1774_04800	AQU04710.1
KBTCE3	nitrogenase CDS	ATGACTGTTTCTGATTATCAAACTGCCCCTCACGAGGCTACCCGTAACGCCTGTTATTTATGCGCACCTCTTGGGGCAAGCATTGCCTTTTCGGGGATAGCCCGCTGTTTGCCTTATCTTCACGGCGGGCAGGGCTGTGCAACCTATATCCGCCGTTATACTATCAGCCATTTCCGCGAGCCTATGGATATTGCTTCCTCTTCCTTTGGAGAAGAGGCCACTGTCTTCGGGGGCAAGGATAACCTTTTTTGCGGCTTGAAAAATGTTATTTCTCAATATCAGCCTGACCTTATAGGTATTGCCAGCACCTGCCTTTCAGAAACCATTGGTGAAAATGTGCCGGCCTTAATAGAAGAATTCCGCCAAAGCGTTGATTTGGGTGAGACCCAGCTGGTTTTC…	MTVSDYQTAPHEATRNACYLCAPLGASIAFSGIARCLPYLHGGQGCATYIRRYTISHFREPMDIASSSFGEEATVFGGKDNLFCGLKNVISQYQPDLIGIASTCLSETIGENVPALIEEFRQSVDLGETQLVFASTPSYAGSHLTGFHKAVLATAKALAVKKEEHGGINIMPGMISPADIRYIKRICQDLGISAALLPDYSDTLDGVSWPEYHCFPEGGTPVSVLKGMGGAKASIELCRFSDPQLSAASFLEKCHGLLAYRIGLPVGVRAADEFMDLLSGYAGRPLPDGYTRERGRLLDAYVDAHKYVFGRKALVYGDADFVMGIGRFLAEIGMVPVLCTADKGGNLAGQAEDLLAGVEKAVVLEGADFADIETLAAELKPDIFIGSSKGYKLARSLGV…	B1774_04805	AQU04711.1
KBTCE3	nitrogenase iron-molybdenum cofactor biosynthesis protein NifE CDS	GTGATTGAAATTCTGAAAGACCGTAAACAACAGGTACGCGAAGGCGGCAAGGCCGCCGGCTTTGATATGGTCTGCGATACGGCCAGTCTGGCCGGTTCGGTAAGCCAGCGCGCCTGTGTGTTTTGCGGTTCACGGGTGGTTCTTTACCCCATTGCTGACGCACTGCATCTGGTGCACGGGCCGGTAGGTTGTGCCGCCTATACCTGGGATATACGGGGGGCGCTTTCCTCCGGGCCGCAGCTGCACCGGATGAGTTTTTCAACTGACCTTAGGGAAAAGGATGTTATATTCGGCGGGGAAAAGAAACTCTACCGGGTTCTGACAGAGCTTATTGATACTTATCATCCCAAAGCCGCCTTTGTATACAGCACCTGTATTGTGGGGGTTATCGGGGATGAT…	MIEILKDRKQQVREGGKAAGFDMVCDTASLAGSVSQRACVFCGSRVVLYPIADALHLVHGPVGCAAYTWDIRGALSSGPQLHRMSFSTDLREKDVIFGGEKKLYRVLTELIDTYHPKAAFVYSTCIVGVIGDDVEAVCRTVSREKGIDVIPVHSEGFRGTKKNGYQAACQALSRLVGTADTAGISKLSLNILGDFNIAGEIWQIKEYYRRMGIQVVSTITGDARVDEIRRAHGASLNVVQCSGSMMALARMMQEKYGIPYLRVSYFGIEDMSKALYEVAEKLGDEAMLSRTRELVSQEVASIMPELREYRRKLEGARALVYTGGAFKVFSMVRSLRTLGIKTVVAGSQTGDKDDYRQLADLCDEDTVLLDDTNPLELAKYVQEKGVDLIIGGVKERPIA…	B1774_04810	AQU04712.1
KBTCE3	nitrogenase molybdenum-iron protein subunit beta CDS	ATGTTACTCAGACATACCGCACCCGGGGATTCGCCCCGTGAAGCACTGACAATTAACCCGGCTAAAACATGCCAGCCCATAGGGGCCATGTATGCCGCGCTGGGTATTCATAACTGCCTGCCGCACAGCCACGGCTCACAGGGGTGCTGTGCCTATCACCGCAGCACCCTGCCCCGCCACTATAAGGAGCAGGTGCTCAGCGGTACCAGCTCCTTTACCGAAGGGGCCAGCGTCTTCGGCGGGCAGGCCAATCTTCTCCAGGCTATTGACAATATATTCAGCGTTTATAATCCGGATATTATTGCCGTTCATACTACCTGTTTGTCTGAAACTATCGGTGATGATATTACCCAGATTATCAGCAAGGCCAAAATAGAAAATCATATCCCGCAGGGAAAG…	MLLRHTAPGDSPREALTINPAKTCQPIGAMYAALGIHNCLPHSHGSQGCCAYHRSTLPRHYKEQVLSGTSSFTEGASVFGGQANLLQAIDNIFSVYNPDIIAVHTTCLSETIGDDITQIISKAKIENHIPQGKLVIHTNTPSYAGSHVTGFANMVKSMVQYLSEPAEGMPERRANIIPGWVEPADMREIKRLVEAMGINYIMFPDTSGVLDTPLTGHSELFPAGGTTIKQLRDTGRSKITFALGEAASGPVALQLDSKCKVPYDLLDLPIGLQATDRFINALCKRFHVDVPESITEERGRLLNLISNLHQYTYGKRVALWGDPDQLVALSEFLVLLNMKPVYVLTGTPGKRFEERMAAVLGDSVPEAKIAQGPGADMYRLHQWIKQEGVDLLIGNTYGK…	B1774_04815	AQU04713.1
KBTCE3	nitrogenase molybdenum-iron protein alpha chain CDS	GTGGTAAAGGAATCAATATATAACCCGGAGGAAATCAAGGATAAGCTGGTAGCTGATTTTCCTTCAAAAATTGCCCGCAAAAGGGCTAAGGCTATTGTAGTTAATACCGGCACAGACGAAACACCCCAAATTGCGGCCAACGCCCGGACTGTTCCCGGCCTGATTACCATGCGGGGTTGTGCTTATGCAGGGTGCAAAGGCGTTATTTTGGGGCCCACCAGAGATGTTTTAAGCATTACTCACGGCCCTATCGGGTGCGGTTTTTATTCATGGCTGACCCGGCGTAACCAGACCCGCCCGCCCAAGCCGGAAGACGAAAATTTTATGACTTACTGTTTATCTACTGATATGCAGGAGTCAGAAATAGTCTTCGGGGGTGAGAAAAAACTGGCCCAGGCT…	MVKESIYNPEEIKDKLVADFPSKIARKRAKAIVVNTGTDETPQIAANARTVPGLITMRGCAYAGCKGVILGPTRDVLSITHGPIGCGFYSWLTRRNQTRPPKPEDENFMTYCLSTDMQESEIVFGGEKKLAQAIEEAYQLFKPKTIVVHATCPVGLIGDDIHQVTRAAQEKLGIKVFGFSCEGYKGVSQSAGHHIANNQIFKHMVGTDNTASPSPYRVNLLGEYNIGGDAFVIEDLFARCGFELVSTFCGNSDHDSMCRSHTAELNLVMCHRSINYMADMMETKYGIPWIKVNFIGAEATAKSLRKIARYFGDEKLIEQTERVIEEEMPAVSEARQLYQERCRGKKVMLFVGGSRAHHYQELFKELGMEVVAAGYEFAHRDDYEGRRVLPSITVDADSR…	B1774_04820	AQU04714.1
KBTCE3	P-II family nitrogen regulator CDS	ATGAAAGAGGTTATGGCTATTATCAGGTTTAACAAGATAAATATTACCAAGCGCGCCCTGGTGGATGCAGGTTTTGCTTCCATTACAATGCTTAAGACTATGGGCCGGGGTAAAGGTAATGTGGATTATCTGCTGCTGGCGGGAGCCGAAGGCGGCCATGAAGAAGCCATTTCCCAGCTTGGGCCGTCTCTCAAGCTGGTACCCAAGCGGCTGATTACCCTGGTGGTGCCGGATGATCAGGTGAAAACAGTGGTTAATACAGTTATAGAAGTAAACCGGACAGAAAATCACGGTGACGGCAAAATCTTTGTCATGCCGGTACTGGAAGCGGTACGGTTACGTACAGGTGAACGGGGCGAGGACGCCATAGACTCTGTGGTCAATGTCTTGTAA	MKEVMAIIRFNKINITKRALVDAGFASITMLKTMGRGKGNVDYLLLAGAEGGHEEAISQLGPSLKLVPKRLITLVVPDDQVKTVVNTVIEVNRTENHGDGKIFVMPVLEAVRLRTGERGEDAIDSVVNVL	B1774_04825	AQU04715.1
KBTCE3	nitrogen fixation protein NifHD CDS	ATGATGATTATGGTGCGGGCCATTGTGCGCCCTGAAAAAGTGGACGATGTTATGGCGGAGCTTATGTATGCCGGCTTTCCGGCTGTTACCAAGATAGACGTTTTCGGGCGCGGCAAACAGCGGGGTATCCGGGCTGGCAGTGTTTCCTATGACGAATTGCCCAAAGTGCTGCTTTTGACAGTGATAGATGACAAGGACAAGGAATTTGTCATTGATACCATTATGAAAACTGCCCGGACTGGTGAAAAAGGCAACTTCGGTGACGGTAAGATTTTTATCTCACCGGTGGAAGAAGCCTATACCATCAGCACCGGCAGCGCTGTTTTGTAG	MMIMVRAIVRPEKVDDVMAELMYAGFPAVTKIDVFGRGKQRGIRAGSVSYDELPKVLLLTVIDDKDKEFVIDTIMKTARTGEKGNFGDGKIFISPVEEAYTISTGSAVL	B1774_04830	AQU04716.1
KBTCE3	nitrogenase iron protein CDS	ATGAGGAAGGTGGCTATCTACGGCAAGGGAGGTATCGGCAAGTCAACGACCACCCAGAATACGGTGGCGGCTCTGGCCGAAATGGGACGCAAGGTACTGGTGGTGGGCTGTGACCCTAAGGCTGATTCTACCCGGTTGCTTTTGGGAGGACTGGCCCAGAAAACGGTGCTGGATACTCTGCGTGAGGAGGGTGAAGACGTAGAGCTGGACCTTGTCCGCAAGACCGGTTTCGGCAATACCCTGTGCGTGGAATCCGGCGGCCCGGAACCGGGCGTAGGCTGTGCCGGCCGGGGTATTATTACGGCGGTTAATCTGATGGAACAGCTGGGCGGGTATGAATCAGACTCTCCCCTGGACTATGTTTTCTATGATGTTCTGGGAGACGTGGTCTGCGGCGGC…	MRKVAIYGKGGIGKSTTTQNTVAALAEMGRKVLVVGCDPKADSTRLLLGGLAQKTVLDTLREEGEDVELDLVRKTGFGNTLCVESGGPEPGVGCAGRGIITAVNLMEQLGGYESDSPLDYVFYDVLGDVVCGGFAMPIREGKAEEVYIVCSGEMMAMYAANNICKGIRKFADAGSVKLGGLICNSRMVDNEKEMIAEFAKRLGTQMIHFVPRDNDVQRAEINKKTVIEWNPQAKQADEYRALAKAIDNNQMFVVPKPISVDELESLLVEFGVIS	B1774_04835	AQU04717.1
195	nitrogenase cofactor biosynthesis protein NifB, putative CDS	ATGGGTGAATGTAACAAAAGTATGGGGCATCCCTGCTTTGATATGGCAAGCAGGTCTTCGGTTGGGCGTATTCATCTGGCGGTTGCGCCCCGCTGTAATATAAAGTGCAACTACTGCACCCGCAAATATGACTGTGCCAATGAAAGCCGCCCCGGGGTTGCCTCACGGGTGATTACCCCTATTGAAGCTCTGCGGCTGGTCAGGGAGGCAGTGGCGGCCGAGCCGCGTATTCAGGTAGTGGGTATTGCCGGACCGGGTGACCCCCTGTCCAACCAGGCCACTTTTGAAACCTTACAGATGGTCAGGCAGAATTTTCCGGATTTATCACTCTGCTTAAGCACCAACGGCCTGCTTCTTTCAGATAAAATAGACCTTCTGACAGATGCCGGGCTGGATTCG…	MGECNKSMGHPCFDMASRSSVGRIHLAVAPRCNIKCNYCTRKYDCANESRPGVASRVITPIEALRLVREAVAAEPRIQVVGIAGPGDPLSNQATFETLQMVRQNFPDLSLCLSTNGLLLSDKIDLLTDAGLDSLTVTVNTLNESSGARIYDYVSYGGEVLRGIEAAALLRDKQLAGIRQAVERGIRVKVNSVLLPGINEHEMPFLARLLGDMGVSVMNIMPLIPQAKFADLTPVSMVLHHKIRTECAEYIRQIHHCQQCRADAVGLLGNKETLFAC	DET_RS05950	AAW39653.1
195	nitrogenase molybdenum-iron protein, beta subunit, putative CDS	ATGACTGTTTCTGATTATCAAACTGCCCCTCACGAGGCTACCCGTAACGCCTGTTATTTATGCGCACCTCTTGGGGCAAGCATTGCCTTTTCGGGGATAGCCCGCTGTCTGCCTTATCTTCACGGCGGGCAGGGCTGTGCAACCTATATCCGCCGTTATACTATCAGCCATTTCCGCGAGCCTATGGATATTGCTTCCTCTTCCTTTGGAGAAGAGGCCACTGTCTTCGGGGGCAAGGATAACCTTTTTTGCGGCTTGAAAAATGTTATTTCTCAATATCAGCCTGACCTTATAGGTATTGCCAGCACCTGCCTTTCAGAAACCATTGGTGAAAATGTGCCGGCCTTAATAGAAGAATTCCGCCAAAGCGTTGATTTGGGTGAGACCCAGCTGGTTTTC…	MTVSDYQTAPHEATRNACYLCAPLGASIAFSGIARCLPYLHGGQGCATYIRRYTISHFREPMDIASSSFGEEATVFGGKDNLFCGLKNVISQYQPDLIGIASTCLSETIGENVPALIEEFRQSVDLGETQLVFASTPSYAGSHLTGFHKAVLATAKALAVKKEEHGGINIMPGMISPADIRYIKRICQDLGISAALLPDYSDTLDGVSWPEYHCFPEGGTPVSVLKGMGGAKASIELCRFSDPQLSAASFLEKCHGLPAYRIGLPVGVRAADEFMDLLSGYAGRPLPEGYTRERGRLLDAYVDAHKYVFGRKALVYGDADFVMGIGRFLAEIGMVPVLCTADKGGNLAGQAEDLLAGVEKAVVLEGADFADIETLATELKPDIFIGSSKGYKLARLLGV…	DET_RS05955	AAW39640.1
195	nifE CDS	GTGATTGAAATTCTGAAAGACCGTAAACAACAGGTACGCGAAGGCGGCAAGGCCGCCGGCTTTGATATGGTCTGCGATACGGCCAGTCTGGCCGGTTCGGTAAGCCAGCGCGCCTGTGTGTTTTGCGGTTCACGGGTGGTTCTTTACCCCATTGCTGACGCACTGCATCTGGTGCACGGGCCGGTAGGTTGTGCCGCCTATACCTGGGATATACGGGGGGCGCTTTCCTCCGGGCCGCAGCTGCACCGGATGAGTTTTTCAACTGACCTTAGGGAAAAGGACGTTATATTCGGAGGGGAAAAGAAACTCTACCGGGTTCTGACAGAGCTTATTGATACTTATCATCCCAAAGCCGCCTTTGTATACAGCACCTGTATTGTGGGGGTTATCGGGGATGAT…	MIEILKDRKQQVREGGKAAGFDMVCDTASLAGSVSQRACVFCGSRVVLYPIADALHLVHGPVGCAAYTWDIRGALSSGPQLHRMSFSTDLREKDVIFGGEKKLYRVLTELIDTYHPKAAFVYSTCIVGVIGDDVEAVCRTVSREKGIDVIPVHSEGFRGTKKNGYQAACQALSRLVGTADTAGISKLSLNILGDFNIAGEIWQIKEYYRRMGIQVVSTITGDGRVDEIRRAHGASLNVVQCSGSMMALARMMQEKYGIPYLRVSYFGIEDMSKALYEVAEKLGDEAMLSRTRELVSQEVASIMPELREYRRKLEGARALVYTGGAFKVFSMVRSLRTLGIKTVVAGSQTGDKDDYRQLADLCDEDTVLLDDTNPLELAKYVQEKGVDLIIGGVKERPIA…	DET_RS05960	AAW39639.1
195	nifK CDS	ATGTTACTCAGACATACCGCACCCGGGGATTCGCCCCGTGAAGCACTGACAATTAACCCGGCTAAAACATGCCAGCCCATAGGGGCCATGTATGCCGCGCTGGGTATTCATAACTGCCTGCCGCACAGCCACGGCTCACAGGGGTGCTGTGCGTATCACCGCAGCACCCTGACCCGCCACTATAAGGAGCAGGTGCTTAGCGGTACCAGCTCCTTTACCGAAGGGGCCAGCGTCTTCGGCGGGCAGGCCAATCTGCTCCAGGCTATTGACAATATATTCAGCGTTTATAATCCGGATATTATTGCCGTTCATACTACCTGTTTGTCTGAAACTATCGGTGATGATATTACCCAGATTATCAGCAAGGCCAAAATAGAAAATCATATCCCGCAGGGAAAA…	MLLRHTAPGDSPREALTINPAKTCQPIGAMYAALGIHNCLPHSHGSQGCCAYHRSTLTRHYKEQVLSGTSSFTEGASVFGGQANLLQAIDNIFSVYNPDIIAVHTTCLSETIGDDITQIISKAKIENHIPQGKLVIHTNTPSYAGSHVTGFANMVKSMVQYLSEPAEGMPERRANIIPGWVEPADMREIKRLVEAMGINYIMFPDTSGVLDTPLTGHSELFPAGGTTIKQLRDTGRSKITFALGEAASGPAALQLDSKCKVPYDLLDLPIGLQATDRFINALCKRFHVDVPESITEERGRLLNLISNLHQYTYGKRVALWGDPDQLVALSEFLVLLNMKPVYVLTGTPGKRFEERMAAVLGDSVPEAKIAQGPGADMYRLHQWIKQEGVDLLIGNTYGK…	DET_RS05965	AAW39638.1
195	nifD CDS	GTGGTAAAGGAATCAATATATAACCCGGAGGAAATCAAGGATAAGCTGGTTGCTGATTTTCCTTCAAAAATTGCCCGCAAAAGGGCTAAGGCTATTGTAGTTAATACCGGCACAGACGAAACACCCCAAATTGCGGCCAACGCCCGGACTGTTCCCGGCCTGATTACCATGCGGGGCTGTGCTTATGCAGGGTGCAAAGGCGTTATTTTGGGGCCCACCAGAGATGTTTTAAGCATTACTCACGGCCCTATCGGGTGCGGTTTTTATTCATGGCTGACCCGGCGTAACCAGACCCGCCCGCCCAAGCCGGAAGACGAAAATTTTATGACTTACTGTTTATCTACTGATATGCAGGAGTCAGAAATAGTCTTCGGGGGTGAGAAAAAACTGGCCCAGGCT…	MVKESIYNPEEIKDKLVADFPSKIARKRAKAIVVNTGTDETPQIAANARTVPGLITMRGCAYAGCKGVILGPTRDVLSITHGPIGCGFYSWLTRRNQTRPPKPEDENFMTYCLSTDMQESEIVFGGEKKLAQAIEEAYQLFKPKTIVVHATCPVGLIGDDIHQVTRAAQEKLGIKVFGFSCEGYKGVSQSAGHHIANNQIFKHMVGTDNTASPSPYRVNLLGEYNIGGDAFVIEDLFARCGFELVSTFCGNSDHDSMCRSHTAELNLVMCHRSINYMADMMETKYGIPWIKVNFIGAEATAKSLRKIARYFGDEKLIEQTERVIEEEMPAVSEARQLYQERCRGKKVMLFVGGSRAHHYQELFKELGMEVVAAGYEFAHRDDYEGRRVLPSITVDADSR…	DET_RS05970	AAW39637.1
195	nitrogen regulatory protein P-II CDS	ATGAAAGAGGTTATGGCTATTATCAGGTTTAACAAGATAAATATTACTAAGCGCGCCCTGGTGGATGCTGGCTTTGCTTCCATTACGATGCTGAAGACCATGGGCCGGGGTAAAGGTAATGTGGATTATCTGCTGCTGGCGGGAGCCGAAGGCGGCCATGAAGAAGCCATTTCCCAGCTTGGGCCGTCTCTCAAGCTGGTACCCAAGCGGCTGATTACCCTGGTGGTGCCGGATGATCAGGTGAAAACAGTGGTTAATACAGTTATAGAAGTAAACCGGACAGAAAATCACGGTGACGGCAAAATCTTTGTCATGCCGGTACTGGAAGCGGTACGGTTACGTACAGGTGAACGGGGCGAGGACGCCATAGACTCTGTGGTCAATGTCTTGTAA	MKEVMAIIRFNKINITKRALVDAGFASITMLKTMGRGKGNVDYLLLAGAEGGHEEAISQLGPSLKLVPKRLITLVVPDDQVKTVVNTVIEVNRTENHGDGKIFVMPVLEAVRLRTGERGEDAIDSVVNVL	DET_RS05975	AAW39627.1
195	nitrogen regulatory protein P-II CDS	ATGATTATGGTGCGGGCCATTGTGCGCCCTGAAAAAGTGGACGATGTTATGGCGGAGCTTATGTATGCCGGCTTTCCGGCTGTTACCAAGATAGACGTTTTCGGGCGCGGCAAACAGCGGGGTATCCGGGCTGGCAGTGTTTCCTATGACGAATTGCCCAAAGTGCTGCTTTTGACAGTTATAGATGACAAGGACAAGGAATTTGTCATTGATACCATTATGAAAACTGCCCGGACTGGTGAAAAAGGCAACTTCGGTGACGGTAAGATTTTTATCTCACCGGTGGAAGAAGCCTATACCATCAGCACCGGCAGCGCTGTTTTGTAG	MIMVRAIVRPEKVDDVMAELMYAGFPAVTKIDVFGRGKQRGIRAGSVSYDELPKVLLLTVIDDKDKEFVIDTIMKTARTGEKGNFGDGKIFISPVEEAYTISTGSAVL	DET_RS05985	AAW39626.1
195	nifH CDS	ATGAGGAAGGTGGCTATCTACGGCAAGGGAGGTATCGGCAAGTCAACGACCACCCAGAATACGGTGGCGGCTCTGGCCGAAATGGGACGCAAGGTACTGGTGGTGGGCTGTGACCCTAAGGCTGATTCTACCCGGTTGCTTTTGGGAGGACTGGCCCAGAAAACGGTGCTGGATACTCTGCGTGAGGAGGGTGAGGACGTAGAGCTGGACCTTGTCCGCAAGACCGGTTTCGGCAATACCCTGTGCGTGGAATCCGGCGGCCCGGAACCGGGCGTAGGCTGTGCCGGCCGGGGTATTATTACGGCGGTTAATCTGATGGAACAGCTGGGCGGGTATGAATCAGACTCTCCCCTGGACTATGTTTTCTATGATGTTCTGGGAGACGTGGTCTGCGGCGGC…	MRKVAIYGKGGIGKSTTTQNTVAALAEMGRKVLVVGCDPKADSTRLLLGGLAQKTVLDTLREEGEDVELDLVRKTGFGNTLCVESGGPEPGVGCAGRGIITAVNLMEQLGGYESDSPLDYVFYDVLGDVVCGGFAMPIREGKAEEVYIVCSGEMMAMYAANNICKGIRKFADAGSVKLGGLICNSRMVDNEKEMIAEFAKRLGTQMIHFVPRDNDVQRAEINKKTVIEWNPQAKQADEYRALAKAIDNNQMFVVPKPISVDELESLLVEFGVIS	DET_RS05990	AAW39625.1

### Sheet: Table S7 nifD TPG
Table S7A: Comparison of nifD transcripts and gene copies per mL of KB-1 cultures, and TPG calculations.
cultures	nifD transcripts	nifD genes	avg transcripts	avg genes	stdev transcripts	stdev genes	TPG	avg TPG	stdev TPG
KB-1_VC/-N_a	105268	2.57352e+07	102365	2.07483e+07	72236.5	6.8287e+06	0.00409043	0.00455268	0.00259957
KB-1_VC/-N_b	173107	2.35444e+07					0.00735236
KB-1_VC/-N_c	28721.2	1.29653e+07					0.00221524
KB-1_Parent	43795.7	4.5186e+08	n.c.	n.c.	n.c.	n.c.	9.69231e-05	n.c.	n.c.
Table S7B: Comparison of nifD transcripts and gene copies per mL of KB-1, 195 and PW4 cultures, and TPG calculations.
cultures	TPG	Difference
KB-1 TCE ▲	1e-05	100
KB-1 VC △	0.001
195 ▲ D10	0.001	1000
195 △ D11	1
PW4 ▲ D15	0.1	1000
PW4 △ D32	100

### Sheet: Table S8 DKB tceA clone
Table S8: Complete nucleotide and protein sequences of the Donna II metagenome strain 195 TCE reductase.
Name	Sequence
DKB/Donna II tceA (gene)	ATGAGTGAAAAATATCATTCTACAGTCACAAGGCGTGATTTCATGAAGAGATTAGGTTTGGCAGGAGCCGGTGCGGGGGCACTGGGTGCCGCAGTACTTGCAGAGAATAACCTGCCGCATGAGTTTAAAGATGTTGATGACCTGCTGTCAGCAGGTAAAGCTTTAGAGGGTGACCACGCTAATAAAGTAAACAATCATCCATGGTGGGTTACCACGCGTGATCATGAGGATCCAACCTGTAATATAGATTGGAGCCTTATAAAAAGATACAGCGGTTGGAACAACCAGGGAGCATACTTCTTACCTGAGGATTACCTGTCTCCAACCTATACAGGTAGAAGACATACCATTGTTGATTCAAAACTAGAAATAGAATTACAGGGTAAAAAATACCGTGAT…
DKB/Donna II TceA (protein)	MSEKYHSTVTRRDFMKRLGLAGAGAGALGAAVLAENNLPHEFKDVDDLLSAGKALEGDHANKVNNHPWWVTTRDHEDPTCNIDWSLIKRYSGWNNQGAYFLPEDYLSPTYTGRRHTIVDSKLEIELQGKKYRDSAFIKSGIDWMKENIDPDYDPGELGYGDRREDALIYAATNGSHNCWENPLYGRYEGSRPYLSMRTMNGINGLHEFGHADIKTTNYPKWEGTPEENLLIMRTAARYFGASSVGAIKITDNVKKIFYAKAQPFCLGPWYTITNMAEYIEYPVPVDNYAIPIVFEDIPADQGHYSYKRFGGDDKIAVPNALDNIFTYTIMLPEKRFKYAHSIPMDPCSCIAYPLFTEVEARIQQFIAGLGYNSMGGGVEAWGPGSAFGNLSGLGEQSRV…

### Sheet: Table S9 Quality of TceA Models
Table S9: Quality scores of isolate strain 195 and Donna II strain 195 TceA models using Phyre2, I-TASSER and Robetta.
Enzyme	Modelling Server	QMean Scoreǁ	MolProbity Scoreǂ
Isolated strain 195 TceA	Phyre2*	-5.79	1.75
	I-TASSER	-18.4	4
	Robetta	-2.46	1.43
Donna II strain 195 TceA	Phyre2*	-4.46	1.78
	I-TASSER	-16	3.97
	Robetta	-1.84	1.6
*Energy minimized on YASARA
ǁscores closer to 0 are higher quality, more negative scores are lower quality
ǂ Score closer to 0 are higher quality, larger scores are lower quality
